# Neurophysiological mechanisms underlying post-stroke deficits in contralesional perceptual processing

**DOI:** 10.1101/2023.12.12.571233

**Authors:** Daniel J. Pearce, Ger M. Loughnane, Trevor T.-J. Chong, Nele Demeyere, Jason B. Mattingley, Margaret J. Moore, Peter W. New, Redmond G. O’Connell, Megan H. O’Neill, Dragan Rangelov, Renerus J. Stolwyk, Sam S. Webb, Shou-Han Zhou, Méadhbh B. Brosnan, Mark A. Bellgrove

## Abstract

Slowed responding to sensory inputs presented in contralesional space is pervasive following unilateral cerebral stroke, but the causal neurophysiological pathway by which this occurs remains unclear. To this end, here we leverage a perceptual decision-making framework to disambiguate information processing stages between sensation and action in 30 unilateral stroke patients (18 right hemisphere, 12 left hemisphere) and 27 neurologically healthy adults. By recording neural activity using electroencephalography (EEG) during task performance, we show that the relationship between strokes in either hemisphere and slowed contralesional response times is sequentially mediated by weaker target selection signals in the contralateral hemisphere (the N2c ERP), and subsequently delayed evidence accumulation signals (the centroparietal positivity). Notably, asymmetries in CPP and response times across hemispheres are associated with everyday functioning. Together, these data suggest a plausible neurophysiological pathway by which post-stroke contralesional slowing arises and highlight the utility of neurophysiological assessments for tracking clinically relevant behaviour.

---

Stroke is the third-leading cause of combined death and disability in adults^1^, and is associated with both physical and cognitive impairment. One of the most reliably reported cognitive phenomena following unilateral hemispheric stroke is impaired processing of sensory inputs. This impairment typically manifests in slowed responses to sensory stimuli presented to contralesional space, and is independent of response modality, stroke type, time since stroke, and the presence of overt perceptual deficits (e.g.,^2–9^). Such impairment compromises everyday living activities, including self-care and driving^10,11^, and may hinder higher cognitive functioning^12,13^. A critical bottleneck in advancing post-stroke care is a lack of clarity regarding precisely which neural processes result in slowed responses. Indeed, response speed represents the culmination of a complex series of attentional, sensory, decisional, and motor processes^14–21^. Thus, defects arising at any of these stages could potentially drive superficially homologous impairments in overall speed.

Previous work with EEG has revealed differences in sensory processing between stroke patients and healthy controls. Most consistently, event-related potentials (ERPs) related to early perceptual (e.g., the N100)^22–26^ and decisional processes (e.g., the P300 and more specifically the P3b subcomponent)^24,25,27–32^ are suppressed or delayed in the lesioned hemisphere while stroke patients undertake speeded tasks, relative to ERPs in the healthy hemisphere. However, the majority of studies have selectively examined patients with right hemisphere lesions in the context of spatial neglect^23,25,26,28,31,33–39^, which does not wholly account for the broader incidence of slowed contralesional responding. Further, these stroke-related ERP changes are not typically associated with concurrent behavioural performance (though some relate to non-contemporaneous pen-and-paper measures, see^26,27,33^), or are only in right hemisphere stroke under very specific behavioural conditions (i.e., for left space after an invalid pre-cue^34^). Establishing these relationships may be possible with the use of paradigms that do not feature sudden changes in stimulus intensity, thereby improving the signal-to-noise ratio of overlapping non-sensory-evoked signals by reducing transient, purely sensory electrophysiological activity at the scalp^40^.

To this end, our group has developed a bilateral variant of the random dot motion task used to probe perceptual decision-making in humans and animal models (e.g.,^41^). The paradigm employs a gradual progression to target motion, which reduces the interference from sensory-evoked potentials. In the context of EEG, this paradigm can then separate neural responses related to early target selection (N2c and N2i^19,20^) and evidence accumulation (centro-parietal positivity, CPP^18,19,42,43^). Each of these metrics has been shown to independently predict response times, and they present advantages over previous metrics such as the N2pc (e.g.,^19^) and the P300 (e.g.,^44,45^). For example, the N2c is a hemisphere-specific early target selection signal that modulates later evidence accumulation and does not rely on the calculation of difference waves, providing greater sensitivity and thus explanatory power for behaviour^19^. Similarly, the CPP is a sensitive metric of supramodal decision formation which shares key features with hypothetical decision variables predicted by sequential sampling models^45,46^ and with invasive electrophysiological signals of evidence accumulation recorded in monkeys^42,43^. Further, there is now considerable evidence supporting the CPP’s causal association with response speed and interindividual differences in both younger^18,43,47–55^ and older adults^20,56^. Thus, this paradigm may enable the establishment of a neurophysiological pathway between unilateral brain lesions and slowed response speeds to contralesional stimuli.

Here, by recording neural activity using electroencephalography (EEG) during task performance, we use the bilateral random dot motion task to show that contralesional slowing in response time (RT), irrespective of the lesioned hemisphere, is causally related to a disruption in the dynamics of early target selection signals, which consequently perturbs evidence accumulation processes. Crucially, the disrupted evidence accumulation underpinning contralesional slowing correlates with self-reported everyday functioning in stroke survivors. These findings identify the causal neurophysiological mechanisms giving rise to post-stroke contralesional slowing and highlight the potential utility of individualised EEG-based measures in stroke assessment and rehabilitation.
