## Supplemental Table 3 for "Neurophysiological mechanisms underlying post-stroke deficits in contralesional perceptual processing"

### Sheet: DanProj_CorticalAreas
	S109				S201				P3101				P6055
	Middle Temporal Gyrus temporooccipital part	L	0.0655		Superior corona radiata	R	0.2781		Temporal Fusiform Cortex posterior division	L	0.2368		Middle Temporal Gyrus temporooccipital part	L	0.5267
					External capsule	R	0.1637		Parahippocampal Gyrus posterior division	L	0.1569		Superior Temporal Gyrus posterior division	L	0.4895
	S111								Sagittal stratum	L	0.0552		Posterior thalamic radiation	L	0.2934
	Inferior Frontal Gyrus pars opercularis	L	0.97		S202								Sagittal stratum	L	0.2649
	Frontal Operculum Cortex	L	0.9669		Central Opercular Cortex	R	0.73047		P3102				Planum Temporale	L	0.2546
	Insular Cortex	L	0.8347		Heschl's Gyrus	R	0.62569		Superior cerebellar peduncle	R	0.6037		Planum Polare	L	0.248
	Inferior Frontal Gyrus pars triangularis	L	0.7848		Uncinate fasciculus	R	0.56331		Inferior cerebellar peduncle	R	0.4093		Heschl's Gyrus	L	0.2317
	Central Opercular Cortex	L	0.7079		Insular Cortex	R	0.55515		Middle cerebellar peduncle	R	0.2875		Middle Temporal Gyrus posterior division	L	0.2155
	Planum Polare	L	0.6958		External capsule	R	0.50773		Medial lemniscus	R	0.1468		Superior longitudinal fasciculus	L	0.1509
	Heschl's Gyrus	L	0.5383		Superior longitudinal fasciculus	R	0.3417						Supramarginal Gyrus posterior division	L	0.1009
	Middle Frontal Gyrus	L	0.5148		Planum Temporale	R	0.33083		P3174				Retrolenticular part of internal capsule	L	0.0908
	Precentral Gyrus	L	0.3999		Parietal Operculum Cortex	R	0.27076		Posterior limb of internal capsule	L	0.0437		Insular Cortex	L	0.0708
	External capsule	L	0.3329		Planum Polare	R	0.20752
	Superior Temporal Gyrus anterior division	L	0.1917		Postcentral Gyrus	R	0.20211		P4051
	Postcentral Gyrus	L	0.1882		Precentral Gyrus	R	0.18359		Superior corona radiata	R	0.0208		UO101
	Uncinate fasciculus	L	0.1586		Superior corona radiata	R	0.16899						Parietal Operculum Cortex	R	1
	Planum Temporale	L	0.1349						P5120				Posterior corona radiata	R	0.8689
	Frontal Orbital Cortex	L	0.0981		S207				Posterior limb of internal capsule	L	0.2091		Superior longitudinal fasciculus	R	0.8168
	Superior Temporal Gyrus posterior division	L	0.0887		Central Opercular Cortex	R	0.9974		External capsule	L	0.0921		Supramarginal Gyrus anterior division	R	0.7716
	Superior longitudinal fasciculus	L	0.086		Heschl's Gyrus	R	0.9853						Central Opercular Cortex	R	0.7055
	Temporal Pole	L	0.0775		Frontal Operculum Cortex	R	0.9494		P5135				Superior corona radiata	R	0.6946
	Anterior corona radiata	L	0.0729		Inferior Frontal Gyrus pars triangularis	R	0.949		Retrolenticular part of internal capsule	R	0.9188		Supramarginal Gyrus posterior division	R	0.6376
					Planum Temporale	R	0.8825		Tapetum	R	0.9124		Planum Temporale	R	0.6081
	S112				Superior Temporal Gyrus anterior division	R	0.8746		Posterior limb of internal capsule	R	0.7971		Heschl's Gyrus	R	0.5458
	Superior fronto-occipital fasciculus	L	0.381		Inferior Frontal Gyrus pars opercularis	R	0.8598		Posterior corona radiata	R	0.3975		Retrolenticular part of internal capsule	R	0.4872
	External capsule	L	0.2718		Planum Polare	R	0.8033		Superior fronto-occipital fasciculus	R	0.3328		Postcentral Gyrus	R	0.3765
					Superior Temporal Gyrus posterior division	R	0.7941		Fornix (cres) Stria terminalis	R	0.3242		External capsule	R	0.3385
	S114				Insular Cortex	R	0.7061		Superior corona radiata	R	0.2504		Insular Cortex	R	0.3193
	Superior Parietal Lobule	L	0.0008		Parietal Operculum Cortex	R	0.703		Posterior thalamic radiation	R	0.2476		Posterior limb of internal capsule	R	0.3021
					Superior longitudinal fasciculus	R	0.5628		Splenium of corpus callosum	R	0.2151		Superior Parietal Lobule	R	0.2308
	S115				Middle Temporal Gyrus posterior division	R	0.5333		Cingulum (hippocampus)	R	0.1098		Precentral Gyrus	R	0.2182
	Inferior Temporal Gyrus posterior division	L	0.9861		Middle Temporal Gyrus temporooccipital part	R	0.5086		External capsule	R	0.1068		Angular Gyrus	R	0.2127
	Sagittal stratum	L	0.9839		External capsule	R	0.3694		Anterior limb of internal capsule	R	0.0913		Planum Polare	R	0.0672
	Inferior Temporal Gyrus anterior division	L	0.9467		Middle Temporal Gyrus anterior division	R	0.1793		Body of corpus callosum	R	0.0885		Posterior thalamic radiation	R	0.0593
	Temporal Fusiform Cortex posterior division	L	0.9255		Precentral Gyrus	R	0.1599
	Uncinate fasciculus	L	0.9159		Supramarginal Gyrus posterior division	R	0.1513		P5160
	Fornix (cres) Stria terminalis	L	0.8999		Superior corona radiata	R	0.1294		Anterior limb of internal capsule	R	0.3921		UO102
	Middle Temporal Gyrus anterior division	L	0.7676		Middle Frontal Gyrus	R	0.1275						Occipital Pole	R	0.1673
	Temporal Fusiform Cortex anterior division	L	0.7211		Frontal Orbital Cortex	R	0.1145		P5220				Posterior corona radiata	R	0.0556
	Inferior Temporal Gyrus temporooccipital part	L	0.6451		Temporal Pole	R	0.1034		External capsule	L	0.5324
	Middle Temporal Gyrus posterior division	L	0.6419		Supramarginal Gyrus anterior division	R	0.0867		Superior fronto-occipital fasciculus	L	0.4003
	Retrolenticular part of internal capsule	L	0.6106		Frontal Pole	R	0.076		Posterior limb of internal capsule	L	0.3128
	Temporal Pole	L	0.5867		Postcentral Gyrus	R	0.0744		Anterior limb of internal capsule	L	0.2071
	Planum Polare	L	0.5575						Uncinate fasciculus	L	0.11
	Temporal Occipital Fusiform Cortex	L	0.4456		P3076				Superior corona radiata	L	0.1014
	Parahippocampal Gyrus posterior division	L	0.394		Posterior limb of internal capsule	R	0.7384		Fornix (cres) Stria terminalis	L	0.0667
	Superior Temporal Gyrus anterior division	L	0.3817		Superior fronto-occipital fasciculus	R	0.3299
	Middle Temporal Gyrus temporooccipital part	L	0.3191		Anterior limb of internal capsule	R	0.2787		P5229
	Parahippocampal Gyrus anterior division	L	0.3033		External capsule	R	0.1636		Inferior Frontal Gyrus pars triangularis	L	0.23024
	Posterior thalamic radiation	L	0.2154		Superior corona radiata	R	0.1369		Inferior Frontal Gyrus pars opercularis	L	0.11593
	Superior Temporal Gyrus posterior division	L	0.1811		Retrolenticular part of internal capsule	R	0.0657
	Heschl's Gyrus	L	0.1729
	External capsule	L	0.1706
	Insular Cortex	L	0.134
	Cingulum (hippocampus)	L	0.1218
	Note. L = left hemisphere, R = right hemisphere. Statistics presented are percentages of the listed region that is affected by the lesion.
